# Discovery of Competent Chromatin Regions in Human Embryonic Stem Cells

**DOI:** 10.1101/2023.06.14.544990

**Authors:** Julian Pulecio, Zakieh Tayyebi, Dingyu Liu, Wilfred Wong, Renhe Luo, Jeyaram R Damodaran, Samuel Kaplan, Hyunwoo Cho, Jielin Yan, Dylan Murphy, Robert W. Rickert, Abhijit Shukla, Aaron Zhong, Federico González, Dexin Yang, Wenbo Li, Ting Zhou, Effie Apostolou, Christina S. Leslie, Danwei Huangfu

## Abstract

The mechanisms underlying the ability of embryonic stem cells (ESCs) to rapidly activate lineage-specific genes during differentiation remain largely unknown. Through multiple CRISPR-activation screens, we discovered human ESCs have pre-established transcriptionally competent chromatin regions (CCRs) that support lineage-specific gene expression at levels comparable to differentiated cells. CCRs reside in the same topological domains as their target genes. They lack typical enhancer-associated histone modifications but show enriched occupancy of pluripotent transcription factors, DNA demethylation factors, and histone deacetylases. TET1 and QSER1 protect CCRs from excessive DNA methylation, while HDAC1 family members prevent premature activation. This “push and pull” feature resembles bivalent domains at developmental gene promoters but involves distinct molecular mechanisms. Our study provides new insights into pluripotency regulation and cellular plasticity in development and disease.

**One sentence summary:** We report a class of distal regulatory regions distinct from enhancers that confer human embryonic stem cells with the competence to rapidly activate the expression of lineage-specific genes.
