## Supplementary material for "Discovery of Competent Chromatin Regions in Human Embryonic Stem Cells": Table S2

### Sheet: SAM candidate regions
Chr	Start	End	Average LFC	# of Windows
chr13	28473454	28473705	0.639586	2
chr13	28489762	28490120	1.21518	9
chr13	28491463	28491705	0.843264	1	These regions were refined based on the previously reported PDX1 enhancers labeled as Areas I-III (K. Gerrish et al., K.L. Wu et al.)
chr13	28491770	28492677	0.70182	42				CRISPRa regions
chr13	28527979	28528157	0.409429	8				Start	End	Length (bp)	Regions
								28473454	28473705	251	R-8
								28489762	28490120	358	R-4
							Area I	28491320	28491621	301	R-3
							Area II	28491911	28492139	228	R-2
							Area III	28492226	28492502	276	R-1
								28527979	28528157	178	R+2
										265.333

### Sheet: dCas9-KRAB regions
Chr	Start	End	Average LFC	# of Windows
chr13	28481249	28482759	-1.2194	69
chr13	28482751	28484080	-2.55458	58
chr13	28484493	28485085	-1.8532	25
chr13	28485399	28486859	-2.90103	67
chr13	28487343	28488487	-1.05781	39
chr13	28489532	28490587	-1.11628	106
chr13	28490760	28492538	-3.48486	198	This region was refined based on the previously reported PDX1 enhancers labeled as Areas I-III (K. Gerrish et al., K.L. Wu et al.)
chr13	28501815	28503307	0.828683	66
chr13	28527403	28528657	1.00507	108		CRISPRi regions
chr13	28539697	28540824	0.868814	64			Start	End	Length (bp)	Regions
							28482751	28484080	1329	R-7
							28485399	28486859	1460	R-6
							28487343	28488487	1144	R-5
							28489532	28490587	1055	R-4
						Area I	28491320	28491621	301	R-3
						Area II	28491911	28492139	228	R-2
						Area III	28492226	28492502	276	R-1
							28501815	28503307	1492	R+1
							28527403	28528657	1254	R+2
									948.778

### Sheet: Combined regions for validation
Region	Start	End	Length (bp)
-8	28473454	28473705	251		SAM Region
-7	28482751	28484080	1329		KRAB region
-6	28485399	28486859	1460		Both Screens Region
-5	28487343	28488487	1144
-4	28489532	28490587	1055
-3	28491320	28491621	302	AREA I
-2	28491911	28492139	229	AREA II
-1	28492226	28492502	277	AREA III
1	28501815	28503307	1492
2	28527403	28528657	1254
