## Supplementary material for "Discovery of Competent Chromatin Regions in Human Embryonic Stem Cells": Table S5

### Sheet: Sheet1
	Oligos to target 4C viewpoints
SOX17-pro-4C-F (DpnII)	TACACGACGCTCTTCCGATCTGACTATTAAACTTGTGTTTCGATC
SOX17-pro-4C-R (NlaIII)	ACTGGAGTTCAGACGTGTGCTCTTCCGATCTACACATACGAGAAACAGTTTTGT
GATA6-pro-4C-F (DpnII)	TACACGACGCTCTTCCGATCTTGAAGAGGAGGAGGAGGGAT
GATA6-pro-4C-R (NlaIII)	ACTGGAGTTCAGACGTGTGCTCTTCCGATCTCTGGGAGCACCCTCCG
PDX1-pro-4C-F (DpnII)	TACACGACGCTCTTCCGATCTCCCTCGGGATAAAATTAAGTCCCTTG
PDX1-pro-4C-R (NlaIII)	ACTGGAGTTCAGACGTGTGCTCTTCCGATCTAAGACACTTTTGGCCCTCGG
EOMES-pro-4C-F (DpnII)	TACACGACGCTCTTCCGATCTCACACGCTGGAAGAAGGTGACTTA
EOMES-pro-4C-R (NlaIII)	ACTGGAGTTCAGACGTGTGCTCTTCCGATCTTTCGCGCACTCCTGGGTTT
