## Supplementary material for "Discovery of Competent Chromatin Regions in Human Embryonic Stem Cells": Table S7

### Sheet: Data for CCRs characterization 
LABEL	hESC line	Source
ATAC	HUES8	Lee et al
BAF155	HUES8	Li et al
BAF250	HUES8	Li et al
CTCF-R1	HUES8	Luo et al
CTCF-R2	HUES64	GSM1505620
CTCF-R3	H1	GSM1705263
DNMT3A	H1	Dixon et al
DNMT3B	H1	Dixon et al
EZH2	H1	Dixon et al
H2AZ	H1	Encode-Broad
H3K27ac-R2	HUES8	Lee et al
H3K27me3	H1	Dixon et al
H3K4me1	HUES8	Lee et al
H3K4me3	H1	Dixon et al
HDAC2	H1	Encode-Broad
HDAC6	H1	Encode-Broad
KLF5	HUES64	GSM1505690
NANOG (1)	HUES8	Li et al
NANOG (2)	HUES8	Li et al
NANOG (4)	HUES64	GSM1505698
OCT4 (1)	HUES8	Li et al
OCT4 (2)	HUES8	Li et al
OCT4 (4)	HUES64	GSM1505728
p300	HUES8	Li et al
Pol2 (1)	HUES64	GSM1701826
Pol2 (2)	HUES64	GSM1505716
QSER1	H1	Dixon et al
SMAD2/3 (1)	HUES8	Li et al
SMAD2/3 (2)	HUES64	GSM1505747
SOX2 (2)	HUES64	GSM1701825
SOX2 (3)	HUES64	GSM1505766
TET1	H1	Dixon et al
H3K27ac (1)	H1	Pulecio et al
NANOG (3)	HUES8	Pulecio et al
OCT4 (3)	HUES8	Pulecio et al
ProSeq-Fw	HUES8	Pulecio et al
ProSeq-Rv	HUES8	Pulecio et al
SOX2 (1)	HUES8	Pulecio et al

### Sheet: CCRs vs nonCCRs (inside TAD)
Sample	p-value	effectsize (r)	Z statistic	FDR	- Log P value
TET1	0.00355768	0.285832	2.91493	0.053078	2.44883
OCT4-R3	0.00507384	0.274789	2.80231	0.053078	2.29466
NANOG-R1	0.00517902	0.274139	2.79568	0.053078	2.28575
QSER1	0.00647293	0.266993	2.72281	0.053078	2.1889
EZH2	0.0129801	0.243607	2.48432	0.0632625	1.88672
OCT4-R1	0.0158896	0.236461	2.41144	0.0632625	1.79889
OCT4-R2	0.0170818	0.233863	2.38494	0.0632625	1.76747
CTCF-R2	0.0175378	0.232911	2.37523	0.0632625	1.75602
SMAD2/3-R1	0.0185159	0.23094	2.35514	0.0632625	1.73246
BAF155	0.0242941	0.220871	2.25245	0.0660316	1.6145
BAF250	0.0255772	0.218922	2.23257	0.0660316	1.59215
NANOG-R2	0.0260177	0.218272	2.22595	0.0660316	1.58473
NANOG-R3	0.0273789	0.216323	2.20607	0.0660316	1.56258
OCT4-R4	0.030283	0.21243	2.16637	0.0689779	1.5188
ATAC	0.0357223	0.205929	2.10007	0.0770849	1.44706
H3K27ac-R1	0.0726008	0.176047	1.79533	0.148832	1.13906
KLF5	0.0820229	0.17053	1.73907	0.156162	1.08606
p300	0.0837941	0.169551	1.72908	0.156162	1.07679
ProSeq-Fw	0.129278	0.14875	-1.51696	0.230452	0.888476
H3K27me3	0.137814	0.145516	1.48398	0.235432	0.860706
CTCF-R1	0.156274	0.139018	1.41772	0.256289	0.806114
H3K4me3	0.208936	0.12321	1.2565	0.323382	0.679988
SOX2	0.212959	0.122128	1.24547	0.323382	0.671704
CTCF-R3	0.222398	0.119648	1.22018	0.325655	0.652868
H3K4me1	0.249024	0.113034	1.15272	0.352069	0.603758
ProSeq-Rv	0.280012	0.105931	-1.08029	0.382683	0.552824
Pol2-R1	0.371133	0.0876986	-0.894354	0.490853	0.430471
SMAD2/3-R2	0.407525	0.0812173	0.828257	0.506319	0.389846
SOX2-R2	0.582414	0.0539184	0.549862	0.702323	0.234768
DNMT3A	0.63337	0.0467726	0.476989	0.741948	0.198342
SOX2-R3	0.725491	0.0344311	-0.35113	0.803923	0.139368
H3K27ac-R2	0.763086	0.0295578	0.301431	0.804873	0.117427
NANOG-R4	0.765611	0.0292332	0.298121	0.804873	0.115992
Pol2-R2	0.973571	0.00324862	0.0331295	0.994714	0.0116322
DNMT3B	0.994714	0.00064962	-0.0066248	0.994714	0.00230169
H2AZ	0.657141	0.0435245	0.443864	0.74841	0.182342
HDAC2-R2	0.0207725	0.226719	2.31209	0.0655132	1.68251
HDAC6	0.389112	0.0844505	0.861229	0.498549	0.409926

### Sheet: CCRs vs nonCCRs (all)
Sample	p-value	effectsize (r)	Z statistic	FDR	- Log P value
TET1	1.95e-05	0.3005	4.27091	0.000399087	4.70997
QSER1	3.47e-05	0.291318	4.14041	0.000473803	4.45967
H3K27me3	7.49e-05	0.278626	3.96001	0.000768188	4.12552
EZH2	0.000430677	0.247704	3.52054	0.00294296	3.36585
KLF5	0.00490417	0.19794	2.81326	0.0251339	2.30943
CTCF-(2)	0.00909	0.183544	2.60865	0.0399778	2.04144
ProSeq-Fw	0.00975068	0.181848	-2.58455	0.0399778	2.01097
HDAC2-(2)	0.0147088	0.171641	2.43947	0.0548237	1.83242
H3K4me3	0.0199739	0.163716	2.32684	0.0682441	1.69954
OCT4-(3)	0.0273394	0.155258	2.20664	0.0862243	1.56321
OCT4-(2)	0.033703	0.149416	2.12361	0.0987017	1.47233
H3K27ac-(2)	0.0385721	0.145555	-2.06872	0.10543	1.41373
NANOG-(1)	0.0472334	0.139608	1.9842	0.120029	1.32575
SMAD2/3-(1)	0.0497683	0.138042	1.96195	0.120029	1.30305
OCT4-(1)	0.0535065	0.135851	1.93081	0.121876	1.27159
SMAD2/3-(2)	0.0788755	0.12364	1.75725	0.170205	1.10306
ProSeq-Rv	0.0883782	0.119894	-1.70402	0.181175	1.05365
CTCF-(3)	0.106229	0.113658	1.61538	0.207399	0.973758
OCT4-(4)	0.127017	0.107367	1.52597	0.236713	0.896139
CTCF-(1)	0.13342	0.105592	1.50075	0.237836	0.874779
NANOG-(2)	0.143688	0.10288	1.46219	0.245467	0.842579
BAF155	0.153694	0.100375	1.4266	0.246437	0.813342
NANOG-(3)	0.156277	0.0997494	1.4177	0.246437	0.806105
HDAC6	0.189881	0.0922369	1.31093	0.288337	0.72152
p300	0.196991	0.0907761	1.29017	0.288452	0.705553
BAF250	0.297859	0.073247	1.04103	0.421112	0.525989
Pol2-(1)	0.444148	0.0538398	-0.765208	0.607002	0.352472
H2AZ	0.541215	0.0429882	0.610977	0.7158	0.266631
ATAC	0.585253	0.0383972	0.545727	0.749856	0.232656
DNMT3A	0.65212	0.0317195	0.450818	0.81021	0.185672
H3K27ac-(1)	0.715256	0.0256677	0.364807	0.822174	0.145539
H3K4me1	0.719689	0.0252504	-0.358875	0.822174	0.142855
SOX2	0.721909	0.0250417	0.355909	0.822174	0.141518
NANOG-(4)	0.77358	0.0202422	0.287695	0.844466	0.111495
SOX2-(3)	0.782676	0.0194076	-0.275834	0.844466	0.106418
DNMT3B	0.917323	0.00730382	-0.103807	0.959575	0.0374779
Pol2-(2)	0.936171	0.00563467	-0.0800838	0.959575	0.028645
SOX2-(2)	0.973974	0.0022955	0.0326251	0.973974	0.0114528
