## Supplementary material for "Discovery of Competent Chromatin Regions in Human Embryonic Stem Cells": Table S8

### Sheet: Plate 1
	Catalog Number	Product Name	Target
1	S1004	Veliparib (ABT-888)	PARP
2	S1085	Belinostat (PXD101)	HDAC
3	S1107	Danusertib (PHA-739358)	Aurora Kinase,Bcr-Abl,c-RET,FGFR
4	S1154	SNS-314 Mesylate	Aurora Kinase
5	S1249	JNJ-7706621	Aurora Kinase,CDK
6	S1463	Ofloxacin	Topoisomerase
7	S2018	ENMD-2076 L-(+)-Tartaric acid	Aurora Kinase,FLT3,VEGFR
8	S2219	Momelotinib (CYT387)	JAK
9	S2718	TAK-901	Aurora Kinase
10	S2796	WP1066	JAK
11	S2902	S-Ruxolitinib (INCB018424)	JAK
12	S1149	Gemcitabine HCl	Autophagy,DNA/RNA Synthesis
13	S1007	Roxadustat (FG-4592)	HIF
14	S1087	Iniparib (BSI-201)	PARP
15	S1122	Mocetinostat (MGCD0103)	HDAC
16	S1168	Valproic acid sodium salt (Sodium valproate)	GABA Receptor,HDAC,Autophagy
17	S1327	Ellagic acid	Topoisomerase
18	S1484	MC1568	HDAC
19	S2158	KW-2449	Aurora Kinase,Bcr-Abl,FLT3
20	S2244	AR-42	HDAC
21	S2719	AMG-900	Aurora Kinase
22	S2804	Sirtinol	Sirtuin
23	S2919	IOX2	HIF
24	S1215	Carboplatin	DNA/RNA Synthesis
25	S1030	Panobinostat (LBH589)	HDAC
26	S1090	Abexinostat (PCI-24781)	HDAC
27	S1129	SRT1720 HCl	Sirtuin
28	S1171	CYC116	Aurora Kinase,VEGFR
29	S1378	Ruxolitinib (INCB018424)	JAK
30	S1509	Norfloxacin	Topoisomerase
31	S2162	AZD1480	JAK
32	S2391	Quercetin	Src,Sirtuin,PKC,PI3K
33	S2736	Fedratinib (SAR302503, TG101348)	JAK
34	S2806	CEP-33779	JAK
35	S3001	Clevudine	DNA/RNA Synthesis
36	S1373	Daptomycin	DNA/RNA Synthesis
37	S1045	Trichostatin A (TSA)	HDAC
38	S1095	Dacinostat (LAQ824)	HDAC
39	S1132	INO-1001 (3-Aminobenzamide)	PARP
40	S1181	ENMD-2076	Aurora Kinase,FLT3,VEGFR
41	S1393	Pirarubicin	Topoisomerase
42	S1515	Pracinostat (SB939)	HDAC
43	S2170	Givinostat (ITF2357)	HDAC
44	S2554	Daphnetin	PKA,EGFR,PKC
45	S2740	GSK1070916	Aurora Kinase
46	S2818	Tacedinaline (CI994)	HDAC
47	S3147	Entacapone	Histone Methyltransferase
48	S1384	Mizoribine	DNA/RNA Synthesis
49	S1047	Vorinostat (SAHA, MK0683)	Autophagy,HDAC
50	S1096	Quisinostat (JNJ-26481585) 2HCl	HDAC
51	S1133	Alisertib (MLN8237)	Aurora Kinase
52	S1194	CUDC-101	EGFR,HDAC,HER2
53	S1396	Resveratrol	Autophagy,Sirtuin
54	S1529	Hesperadin	Aurora Kinase
55	S2178	AG-14361	PARP
56	S2627	Tubastatin A HCl	HDAC
57	S2759	CUDC-907	HDAC,PI3K
58	S2821	RG108	DNA Methyltransferase,Transferase
59	S4125	Sodium Phenylbutyrate	HDAC
60		DMOG
61	S1048	Tozasertib (VX-680, MK-0457)	Aurora Kinase
62	S1098	Rucaparib (AG-014699,PF-01367338) phosphate	PARP
63	S1134	AT9283	Aurora Kinase,Bcr-Abl,JAK
64	S1200	Decitabine	DNA Methyltransferase
65	S1422	Droxinostat	HDAC
66	S1541	Selisistat (EX 527)	Sirtuin
67	S2179	Gandotinib (LY2784544)	JAK
68	S2686	NVP-BSK805 2HCl	JAK
69	S2770	MK-5108 (VX-689)	Aurora Kinase
70	S2851	Baricitinib (LY3009104, INCB028050)	JAK
71	S4246	Tranylcypromine (2-PCPA) HCl	MAO
72		DMSO
73	S1053	Entinostat (MS-275)	HDAC
74	S1100	MLN8054	Aurora Kinase
75	S1143	AG-490 (Tyrphostin B42)	EGFR,JAK
76	S1216	PFI-1 (PF-6405761)	Epigenetic Reader Domain
77	S1451	Aurora A Inhibitor I	Aurora Kinase
78	S1782	Azacitidine	DNA Methyltransferase
79	S2198	SGI-1776 free base	Pim
80	S2692	TG101209	c-RET,FLT3,JAK
81	S2779	M344	HDAC
82	S2867	WHI-P154	EGFR,JAK
83	S4294	Procainamide HCl	DNA Methyltransferase,Sodium Channel
84		DMSO
85	S1060	Olaparib (AZD2281, Ku-0059436)	PARP
86	S1103	ZM 447439	Aurora Kinase
87	S1147	Barasertib (AZD1152-HQPA)	Aurora Kinase
88	S1233	2-Methoxyestradiol (2-MeOE2)	HIF
89	S1454	PHA-680632	Aurora Kinase
90	S2012	PCI-34051	HDAC
91	S2214	AZ 960	JAK
92	S2693	Resminostat	HDAC
93	S2789	Tofacitinib (CP-690550,Tasocitinib)	JAK
94	S2886	PJ34	PARP
95	S5001	Tofacitinib (CP-690550) Citrate	JAK
96		DMSO
		Negative controls

### Sheet: Plate 1 Map
	1	2	3	4	5	6	7	8	9	10	11	12
a	S1004	S1085	S1107	S1154	S1249	S1463	S2018	S2219	S2718	S2796	S2902	S1149
	Veliparib (ABT-888)	Belinostat (PXD101)	Danusertib (PHA-739358)	SNS-314 Mesylate	JNJ-7706621	Ofloxacin	ENMD-2076 L-(+)-Tartaric acid	CYT387	TAK-901	WP1066	S-Ruxolitinib (INCB018424)	Gemcitabine HCl
b	S1007	S1087	S1122	S1168	S1327	S1484	S2158	S2244	S2719	S2804	S2919	S1215
	FG-4592	Iniparib (BSI-201)	Mocetinostat (MGCD0103)	Valproic acid sodium salt (Sodium valproate)	Ellagic acid	MC1568	KW-2449	AR-42	AMG-900	Sirtinol	IOX2	Carboplatin
c	S1030	S1090	S1129	S1171	S1378	S1509	S2162	S2391	S2736	S2806	S3001	S1373
	Panobinostat (LBH589)	PCI-24781 (Abexinostat)	SRT1720	CYC116	Ruxolitinib (INCB018424)	Norfloxacin	AZD1480	Quercetin	TG101348 (SAR302503)	CEP-33779	Clevudine	Daptomycin
d	S1045	S1095	S1132	S1181	S1393	S1515	S2170	S2554	S2740	S2818	S3147	S1384
	Trichostatin A (TSA)	LAQ824 (Dacinostat)	INO-1001	ENMD-2076	Pirarubicin	Pracinostat (SB939)	Givinostat (ITF2357)	Daphnetin	GSK1070916	CI994 (Tacedinaline)	Entacapone	Mizoribine
e	S1047	S1096	S1133	S1194	S1396	S1529	S2178	S2627	S2759	S2821	S4125	(DMOG)
	Vorinostat (SAHA, MK0683)	Quisinostat (JNJ-26481585)	Alisertib (MLN8237)	CUDC-101	Resveratrol	Hesperadin	AG-14361	Tubastatin A HCl	CUDC-907	RG108	Sodium Phenylbutyrate
f	S1048	S1098	S1134	S1200	S1422	S1541	S2179	S2686	S2770	S2851	S4246	(DMOG)
	VX-680 (Tozasertib, MK-0457)	Rucaparib (AG-014699,PF-01367338)	AT9283	Decitabine	Droxinostat	EX 527 (Selisistat)	LY2784544	NVP-BSK805 2HCl	MK-5108 (VX-689)	Baricitinib (LY3009104, INCB028050)	Tranylcypromine (2-PCPA) HCl
g	S1053	S1100	S1143	S1216	S1451	S1782	S2198	S2692	S2779	S2867	S4294	(DMSO)
	Entinostat (MS-275)	MLN8054	AG-490 (Tyrphostin B42)	PFI-1 (PF-6405761)	Aurora A Inhibitor I	Azacitidine	SGI-1776 free base	TG101209	M344	WHI-P154	Procainamide HCl
h	S1060	S1103	S1147	S1233	S1454	S2012	S2214	S2693	S2789	S2886	S5001	(DMSO)
	Olaparib (AZD2281, Ku-0059436)	ZM 447439	Barasertib (AZD1152-HQPA)	2-Methoxyestradiol (2-MeOE2)	PHA-680632	PCI-34051	AZ 960	Resminostat	Tofacitinib (CP-690550,Tasocitinib)	PJ34	Tofacitinib (CP-690550) Citrate

### Sheet: Plate 2
		Catalog Number	Product Name	Target
1	S7029	S7029	AZD2461	PARP
2	S7110	S7110	(+)-JQ1	Epigenetic Reader Domain
3	S7234	S7234	IOX1	Histone Demethylase
4	S7294	S7294	PFI-2 HCl	Histone Methyltransferase
5	S7353	S7353	EPZ004777	Histone Methyltransferase
6	S7570	S7570	UNC0379	Histone Methyltransferase
7	S7611	S7611	EI1	Histone Methyltransferase
8	S7680	S7680	SP2509	Histone Demethylase
9	S7832	S7832	SGC707	Histone Methyltransferase
10	S8049	S8049	Tubastatin A	HDAC
11	S8180	S8180	PF-CBP1 HCl	Epigenetic Reader Domain
12	S1648	S1648	Cytarabine	DNA/RNA Synthesis
13	S7036	S7036	XL019	JAK
14	S7113	S7113	Zebularine	DNA Methyltransferase
15	S7237	S7237	OG-L002	Histone Demethylase
16	S7295	S7295	RVX-208	Epigenetic Reader Domain
17	S7360	S7360	OTX015	Epigenetic Reader Domain
18	S7572	S7572	A-366	Histone Methyltransferase
19	S7616	S7616	CPI-169	Histone Methyltransferase
20	S7681	S7681	OF-1	Epigenetic Reader Domain
21	S7835	S7835	I-BRD9	Epigenetic Reader Domain
22	S8056	S8056	Lomeguatrib	DNA Methyltransferase
23	S8195	S8195	Oclacitinib	JAK
24	S1826	S1826	Nedaplatin	DNA/RNA Synthesis
25	S7041	S7041	CX-6258 HCl	Pim
26	S7120	S7120	3-deazaneplanocin A (DZNeP) HCl	Histone Methyltransferase
27	S7238	S7238	NVP-TNKS656	PARP
28	S7296	S7296	ML324	Histone Demethylase
29	S7373	S7373	UNC669	Epigenetic Reader Domain
30	S7574	S7574	GSK-LSD1 2HCl	Histone Demethylase
31	S7618	S7618	MI-2 (Menin-MLL Inhibitor)	Histone Methyltransferase
32	S7748	S7748	EPZ015666(GSK3235025)	Histone Methyltransferase
33	S8001	S8001	Ricolinostat (ACY-1215)	HDAC
34	S8057	S8057	Pacritinib (SB1518)	FLT3,JAK
35	S8209	S8209	HLCL-61 HCL	Histone Methyltransferase
36	S1995	S1995	Procarbazine HCl	DNA/RNA Synthesis
37	S7062	S7062	Pinometostat (EPZ5676)	Histone Methyltransferase
38	S7152	S7152	C646	Histone Acetyltransferase
39	S7256	S7256	SGC-CBP30	Epigenetic Reader Domain
40	S7300	S7300	PJ34 HCl	PARP
41	S7438	S7438	ME0328	PARP
42	S7581	S7581	GSK J1	Histone Demethylase
43	S7619	S7619	MI-3 (Menin-MLL Inhibitor)	Histone Methyltransferase
44	S7767	S7767	AZ6102	PPAR
45	S8004	S8004	ZM 39923 HCl	JAK
46	S8096	S8096	Mirin	ATM/ATR
47	S8323	S8323	ITSA-1 (ITSA1)	HDAC
48	S7419	S7419	Blasticidin S HCl	DNA/RNA Synthesis
49	S7070	S7070	GSK J4 HCl	Histone Demethylase
50	S7189	S7189	I-BET-762	Epigenetic Reader Domain
51	S7265	S7265	MM-102	Histone Methyltransferase
52	S7304	S7304	CPI-203	Epigenetic Reader Domain
53	S7473	S7473	Nexturastat A	HDAC
54	S7582	S7582	Anacardic Acid	Histone Acetyltransferase
55	S7620	S7620	GSK1324726A (I-BET726)	Epigenetic Reader Domain
56	S7795	S7795	ORY-1001 (RG-6016) 2HCl	Histone Demethylase
57	S8005	S8005	SMI-4a	Pim
58	S8111	S8111	GSK591	Histone Methyltransferase
59			DMOG
60	S8197	S8197	APTSTAT3-9R	STAT
61	S7079	S7079	SGC 0946	Histone Methyltransferase
62	S7229	S7229	RGFP966	HDAC
63	S7276	S7276	SGI-1027	DNA Methyltransferase
64	S7305	S7305	MS436	Epigenetic Reader Domain
65	S7476	S7476	MG149	Histone Acetyltransferase
66	S7591	S7591	BRD4770	Histone Methyltransferase
67	S7625	S7625	Niraparib (MK-4827) tosylate	PARP
68	S7796	S7796	GSK2879552 2HCl	Histone Demethylase
69	S8006	S8006	BIX 01294	Histone Methyltransferase
70	S8112	S8112	MS023	Histone Methyltransferase
71			DMOG
72	empty
73	S7088	S7088	UNC1215	Epigenetic Reader Domain
74	S7231	S7231	GSK2801	Epigenetic Reader Domain
75	S7281	S7281	JIB-04	Histone Demethylase
76	S7315	S7315	PFI-3	Epigenetic Reader Domain
77	S7541	S7541	Decernotinib (VX-509)	JAK
78	S7605	S7605	Filgotinib (GLPG0634)	JAK
79	S7641	S7641	Remodelin	Histone Acetyltransferase
80	S7804	S7804	GSK503	Histone Methyltransferase
81	S8038	S8038	UPF 1069	PARP
82	S8146	S8146	Mitomycin C	DNA/RNA Synthesis
83			DMSO
84	empty
85	S7104	S7104	AZD1208	Pim
86	S7233	S7233	Bromosporine	Epigenetic Reader Domain
87	S7292	S7292	RG2833 (RGFP109)	HDAC
88	S7324	S7324	TMP269	HDAC
89	S7555	S7555	4SC-202	HDAC
90	S7610	S7610	UNC0631	Histone Methyltransferase
91	S7656	S7656	CPI-360	Histone Methyltransferase
92	S7805	S7805	EPZ011989	Histone Methyltransferase
93	S8043	S8043	Scriptaid	HDAC
94	S8179	S8179	BI-7273	Epigenetic Reader Domain
95			DMSO
96	empty
		Negative controls

### Sheet: Plate 2 Map
	1	2	3	4	5	6	7	8	9	10	11	12
a	S7029	S7110	S7234	S7294	S7353	S7570	S7611	S7680	S7832	S8049	S8180	S1648
	AZD2461	(+)-JQ1	IOX1	PFI-2	EPZ004777	UNC0379	EI1	SP2509	SGC707	Tubastatin A	PF-CBP1	Cytarabine
b	S7036	S7113	S7237	S7295	S7360	S7572	S7616	S7681	S7835	S8056	S8195	S1826
	XL019	Zebularine	OG-L002	RVX-208	OTX015	A-366	CPI-169	OF-1	I-BRD9	Lomeguatrib	Oclacitinib	Nedaplatin
c	S7041	S7120	S7238	S7296	S7373	S7574	S7618	S7748	S8001	S8057	S8209	S1995
f	CX-6258 HCl	3-Deazaneplanocin A (DZNeP)	NVP-TNKS656	ML324	UNC669	GSK-LSD1 2HCl	MI-2 (Menin-MLL Inhibitor)	EPZ015666	Rocilinostat (ACY-1215)	Pacritinib (SB1518)	HLCL-61	Procarbazine HCl
d	S7062	S7152	S7256	S7300	S7438	S7581	S7619	S7767	S8004	S8096	S8323	S7419
h	EPZ5676	C646	SGC-CBP30	PJ34 HCl	ME0328	GSK J1	MI-3 (Menin-MLL Inhibitor)	AZ6102	ZM 39923 HCl	Mirin	ITSA-1 (ITSA1)	Blasticidin S HCl
e	S7070	S7189	S7265	S7304	S7473	S7582	S7620	S7795	S8005	S8111	(DMOG)	S8197
b	GSK J4 HCl	I-BET-762	MM-102	CPI-203	Nexturastat A	Anacardic Acid	GSK1324726A (I-BET726)	ORY-1001 (RG-6016)	SMI-4a	GSK591	Empty	APTSTAT3-9R
f	S7079	S7229	S7276	S7305	S7476	S7591	S7625	S7796	S8006	S8112	(DMOG)	Empty
d	SGC 0946	RGFP966	SGI-1027	MS436	MG149	BRD4770	MK-4827(Niraparib) tosylate	GSK2879552 2HCl	BIX 01294	MS023	Empty	Empty
g	S7088	S7231	S7281	S7315	S7541	S7605	S7641	S7804	S8038	S8146	(DMSO)	Empty
f	UNC1215	GSK2801	JIB-04	PFI-3	Decernotinib (VX-509)	Filgotinib (GLPG0634)	Remodelin	GSK503	UPF 1069	Mitomycin C	Empty	Empty
h	S7104	S7233	S7292	S7324	S7555	S7610	S7656	S7805	S8043	S8179	(DMSO)	Empty
h	AZD1208	Bromosporine	RG2833 (RGFP109)	TMP269	4SC-202	UNC0631	CPI-360	EPZ011989	Scriptaid	BI-7273	Empty	Empty
