## Supplementary material for "Discovery of Competent Chromatin Regions in Human Embryonic Stem Cells": Table S9

### Sheet: Miscellaneous
	Sequence
Primers to generate dCas9-KRAB donor from Addgene plasmid 58409
RuvC1-F:	AAGTACAGCATCGGCCTGGCCATCGGCACCAACTCTGTGG
RuvC1-R:	﻿CCACAGAGTTGGTGCCGATGGCCAGGCCGATGCTGTACTT
RuvC2-F: ﻿	TGTCCGACTACGATGTGGACGCTATCGTGCCTCAGAGCTTTC
RuvC2-R: ﻿	GAAAGCTCTGAGGCACGATAGCGTCCACATCGTAGTCGGACA
gRNAs to target the dCas9-VP64 and dCas9-KRAB cassettes to AAVS1 locus
CR1-R	CCTCTAAGGTTTGCTTACGA
CR2-R	TGGGGGTTAGACCCAATATC
CR2-L	ATTCCCAGGGCCGGTTAATG
PCR primers to amplify correct insertion of dCas9-KRAB and dCas9-VP64 cassettes
Internal HA-left	ATCCCAGGATGCAGATCGAG
External HA-left	CTGCCGTCTCTCTCCTGAGT
Internal HA-right	TCGAACAGCTGGTTGTAGGTCT
External HA-right	GGGGGATGCAGGGGAAG
Primers to delete PDX1 Regions -7 and -1
crRNA 1 for deletion PDX1 R-1	GCGACGCGGTTATGAGCGGA
crRNA 2 for deletion PDX1 R-1	GCCAAGGGAAGCACGGCGGC
crRNA 1 for deletion PDX1 R-7	TCTACTATTTATAATAGTCT
crRNA 2 for deletion PDX1 R-7	TGTGTTTTACAATACACCGC
gRNAS to activate FOXA2 expression by CRISPRa targeting the promoter
FOXA2 promoter gRNA1	﻿CGCCTCCGCGGGAAGTGAGC
FOXA2 promoter gRNA2	﻿CGGAGGCGGTAGTTGGAAGT

### Sheet: Seq primers
	Sequence
Primers to verify correct insertion of dCas9-KRAB and dCas9-VP64 donors
SEQ PRIMER RIGHT-1	TTAGTGAACCGTCAGATCGCCT
SEQ PRIMER RIGHT-2	ACCTCCTGTTAGGCAGATTCCTTATC
SEQ PRIMER LEFT-1	TGACACCAGTGAAGATGCGG
SEQ PRIMER LEFT-2	TTCTTCCTCCAACCCGGGCCCCTATGT
Primers to verify correct deletion of PDX1 R-7 and R-1
Seq primer for deletion R-7 Fw	CAAGCTCACGTTTTCAACCTGC
Seq primer for deletion R-7 Rv	GCTGTATCGGGACCCATTTCC
Seq primer for deletion R-1 Fw	ACTGAGTCCAGAGTGGGTGT
Seq primer for deletion R-1 Rv	TTCTCTTGCGGGAGGCCGGT

### Sheet: gRNAs for validation iSAM
	Region	gRNA code	Sequence
PDX1	Region-8	U1557	GCCTGAGACTTCCCTCCTCA
	Region-7	U740	CCTGTCACAATTTGCTGGGA
	Region-6	U1578	TAGAACAGGCTTTCTTATCT
	Region-5	U1287	CAACCCTGGTTGTCTTTGTG
	Region-5	U2330	ATGTGGAAAAAGCAGGAATG
	Region-4	U2372	GGCAAAGAAAAGGAACTGTG
	Region-3	U1854	TGGGCGAGGCGGCTTGGAGG
	Region-2	U10	GGCAAAAACCCGGGTACCCG
	Region-1	U203	ACTCGGCAGATTATCTCCAA
	Region+1	D124	TAGCCCGGTGGTGCACCCGA
	Region+2	D995	GGGGCGCAACCGGGCTCTGG
MIXL1	MIXL1 -4	MIXL1+4-18	CTGGGAAGAAGAGGTCGCTG
	MIXL1 -4	MIXL1+4-12	AGCTCTGCAGCTCCCAGGCG
	MIXL1 -1	MIXL1+1-18	TATGGGCTTGGTGGAGAGGT
	MIXL1 -1	MIXL1+1-14	GAACTAGGGCTTGGTGGCTG
EOMES	EOMES -1.2	EOMES-1-13	ACAGTCGAGGTACAAGGTCC
	EOMES-1.2	EOMES-1-126	CCCCAGAGGGACGGAGGGGA
	EOMES +1	EOMES+1-9	GTCAAAAGCAACGTGAACCA
	EOMES +1	EOMES+1-37	GTGAACCAGGGGTAGGAAGC
	EOMES +7	EOMES+7-1	GCAGCTCCTAGGGACCAGAA
	EOMES +7	EOMES+7-7	GTCTAGGCAGAAGCAAGTGT
SOX17	SOX17 -7	SOX17+7-5	TCCTTCCGGAGACTCAAGGC
	SOX17 -7	SOX17+7-19	AAGTGCTTTGTCTTTGGCAG
	SOX17 -3	SOX17+3-6	GCGGTCCACACACACAGTGC
	SOX17 -3	SOX17+3-11	AGGTCCTGCCGTCTGAAGGC
	SOX17 -2	SOX17+2-18	ATCCCTGCCAAGCCACCTGC
	SOX17 -2	SOX17+2-27	TATCACCTGGAGCCAGGAGC
	SOX17 -1	SOX17+1-16	AGGCAGATCCGGGTTGGCGC
	SOX17 -1	SOX17+1-3	GTCGATCGGGAAGGACCCGT
	SOX17 +1.1	SOX17-1-43	GGAACTCCCGCAGCCCGCCC
	SOX17 +1.1	SOX17-1-48	GAGTGTAGGTCCCTGGCGAG
GATA6	GATA6 -12.2	GATA6+12-27	TTACTCTCACCTGCCTCCCG
	GATA6 -12.2	GATA6+12-64	ATTACCTGCCACCCCTCCCC
	GATA6 -11	GATA6+11-31	CAGCCCAGAGCCCCAACTGA
	GATA6 -11	GATA6+11-4	GCCCAAGGGAATCCCTCAGT
	GATA6 -9.2	GATA6+9-54	TCATCCCCTCTCCCCTGCAG
	GATA6 -9.2	GATA6+9-19	GTCATTCCACACCTCTGCAG
	GATA6 -3	GATA6+3-18	CAGTTTGGAGGCTGAGCTGC
	GATA6 -3	GATA6+3-14	GGTAAAAGAAGGCAGTTTGG
	GATA6 -2	GATA6+2-24	AGTGGACTGAACGAGCCCCG
	GATA6 -2	GATA6+2-2	CAGATGGCTCTCTCACCGCG
	Non-Targeting gRNA Control-A		ACGGAGGCTAAGCGTCGCAA
	Non-Targeting gRNA Control-B		CGCTTCCGCGGCCCGTTCAA

### Sheet: gRNAS validation for dCas9-KRAB
	Region	gRNA code	Sequence
PDX1	Region-8	U1557	GCCTGAGACTTCCCTCCTCA
	Region-7	U740	CCTGTCACAATTTGCTGGGA
	Region-7	U1503	AGAAAACACTGCTGTTTATC
	Region-6	U2069	AGCACTTGGAAATCAAATAT
	Region-6	U1578	TAGAACAGGCTTTCTTATCT
	Region-5	U1287	CAACCCTGGTTGTCTTTGTG
	Region-5	U2330	ATGTGGAAAAAGCAGGAATG
	Region-4	U2372	GGCAAAGAAAAGGAACTGTG
	Region-3	U5	TCGGGAAGGTGCTCGCCTAA
	Region-2	U10	GGCAAAAACCCGGGTACCCG
	Region-1	U341	GACTCGGCAGATTATCTCCA
	Region+1	D124	TAGCCCGGTGGTGCACCCGA
	Region+2	D995	GGGGCGCAACCGGGCTCTGG
	Non-Targeting gRNA Control-A		ACGGAGGCTAAGCGTCGCAA
	Non-Targeting gRNA Control-B		CGCTTCCGCGGCCCGTTCAA

### Sheet: QPCR
VP64 Fw	ACGCATTGGACGATTTTGATCTG
VP64 Rv	AAAGTCATCAAGGGCATCCGA
dCas9 Fw	CAGCTGGTGCAGACCTACAA
dCas9 Rv	AGGCCATTCTTCTTCTCGCC
MS2-P65 Fw	CAGGGGCTCCTCAAAGACG
MS2-P65 Rv	GGTTGCTGATCTGCCCTGAAG
R18s Fw	GTAACCCGTTGAACCCCATTC
R18s Rv	CCATCCAATCGGTAGTAGG
hGAPDH Fw	GGAGCCAAACGGGTCATCATCTC
hGAPDH Rv	GAGGGGCCATCCACAGTCTTCT
