## Supplementary material for "Discovery of Competent Chromatin Regions in Human Embryonic Stem Cells": Table S10

### Sheet: IF & FACS Antibodies
Target	Description	Species	Catalog No.	Dilution
SOX17 - PE Conjugated	BD Pharmingen	Monoclonal Mouse Antibody	501591	1:200
GATA6 - PE Conjugated	Cell Signalling Technologies	Monoclonal Rabbit Antibody	26452	1:200
EOMES - FITC Conjugated	eBioscience	Monoclonal Mouse Antibody	11487742	1:200
PDX1	R&D Systems	Polyclonal Goat Antibody	AF2419	1:500
CAS9	Active Motif	Monoclonal Mouse Antibody	61978	1:150
MIXL1	Proteintech	Polyclonal Rabbit Antibody	22772-1-AP	1:1000
Alexa Fluor™ 488 anti-Goat IgG (H+L) Cross-Adsorbed Secondary Antibody	Invitrogen	Donkey	A11055	1:500
Alexa Fluor™ 488 anti-Mouse IgG (H+L) Highly Cross-Adsorbed Secondary Antibody	Invitrogen	Donkey	A21202	1:500
Alexa Fluor™ 488 anti-Rabbit IgG (H+L) Highly Cross-Adsorbed Secondary Antibody	Invitrogen	Donkey	A21206	1:500
Alexa Fluor™ 647 anti-Goat IgG (H+L) Cross-Adsorbed Secondary Antibody	Invitrogen	Donkey	A21447	1:500
Alexa Fluor™ 647 anti-Mouse IgG (H+L) Highly Cross-Adsorbed Secondary Antibody	Invitrogen	Donkey	A31571	1:500
Alexa Fluor™ 647 anti-Rabbit IgG (H+L) Highly Cross-Adsorbed Secondary Antibody	Invitrogen	Donkey	A31573	1:500

### Sheet: CHIP Antibodies
Target	Description	Species	Catalog No.
NANOG	R&D Systems	Polyclonal Goat Antibody	AF1997-SP
OCT4	Cell Signalling Technologies	Monoclonal Rabbit Antibody	5677s
SOX2	Santa Cruz Biotechnology	Monoclonal Mouse Antibody	SC-365823
FOXA2	R&D Systems	Polyclonal Goat Antibody	AF2400
H3K27ac	Active Motif	Polyclonal Rabbit Antibody	39133
HDAC1	Abcam	Polyclonal Rabbit Antibody	AB7028
HDAC2	Diagenode	Monoclonal Mouse Antibody	C15200201
HDAC3	Abcam	Monoclonal Rabbit Antibody	AB7030
